# Ptbp1 deletion does not induce glia-to-neuron conversion in adult mouse retina and brain

**DOI:** 10.1101/2021.10.04.462784

**Authors:** Thanh Hoang, Dong Won Kim, Haley Appel, Nicole A. Pannullo, Patrick Leavey, Manabu Ozawa, Sika Zheng, Minzhong Yu, Neal S. Peachey, Juhyun Kim, Seth Blackshaw

## Abstract

Direct reprogramming of glia into neurons is a potentially promising approach for the replacement of neurons lost to injury or neurodegenerative disorders. Knockdown of the polypyrimidine tract-binding protein *Ptbp1* has been recently reported to induce efficient conversion of retinal Müller glia and brain astrocytes into functional neurons. However, genetic analysis of *Ptbp1* function in adult glia has not been conducted. Here, we use a combination of genetic lineage tracing, scRNA-Seq, and electrophysiological analysis to show that specific deletion of *Ptbp1* in adult retinal Müller glia and brain astrocytes does not lead to any detectable level of glia-to-neuron conversion. Only a few changes in gene expression are observed in glia following *Ptbp1* deletion, and glial identity is maintained. These findings highlight the importance of using genetic manipulation and lineage tracing methods in studying cell type conversion.
