## Supplemental tables 1-4 for "Ptbp1 deletion does not induce glia-to-neuron conversion in adult mouse retina and brain"

### Sheet: TableS1_Muller glia
Gene	Avg_logFC	% positive in cluster	% positive all other cells	p_val_adj	Genotype
Atp1a2	0.475457	0.629	0.373	1.06e-101	WT-MG
Rps18	0.402942	0.997	0.98	0	WT-MG
Sparc	0.375418	0.997	0.996	9.03e-170	WT-MG
Creg2	0.344107	0.544	0.32	8.89e-90	WT-MG
Pcp4	0.297254	0.486	0.289	2.02e-53	WT-MG
Ptgds	0.226254	0.559	0.459	2.27e-19	WT-MG
Met	0.226148	0.344	0.18	5.2e-40	WT-MG
Meg3	0.216466	0.548	0.447	1.54e-13	WT-MG
Rarres2	0.215383	0.46	0.362	1.11e-16	WT-MG
Rhoc	0.202901	0.823	0.773	9.23e-31	WT-MG
Ckb	0.201665	1	1	1.55e-123	WT-MG
Ptbp1	0.201643	0.38	0.208	1.64e-37	WT-MG
Tox3	0.197506	0.894	0.851	3.11e-25	WT-MG
Calcrl	0.197154	0.46	0.338	1.04e-22	WT-MG
Cit	0.19511	0.448	0.325	6.76e-24	WT-MG
Eif4ebp1	0.18894	0.352	0.21	3.89e-30	WT-MG
Tff2	0.18749	0.422	0.326	1.82e-15	WT-MG
Fabp5	0.179115	0.17	0.054	4.32e-43	WT-MG
Rnf121	0.177394	0.523	0.407	8.22e-15	WT-MG
Ablim1	0.171744	0.556	0.448	4.53e-23	WT-MG
Cd81	0.169669	0.997	0.996	3.39e-28	WT-MG
Rho	0.163187	0.98	0.984	1	WT-MG
Calb2	0.159131	0.208	0.093	1.92e-30	WT-MG
Psph	0.158205	0.834	0.787	7.09e-19	WT-MG
Fam32a	0.1576	0.496	0.407	5.01e-20	WT-MG
Srp14	0.154294	0.954	0.939	2.85e-29	WT-MG
Rab3a	0.154183	0.466	0.375	7.1e-17	WT-MG
Rps2	0.153607	0.985	0.976	2.56e-67	WT-MG
Aqp5	0.152147	0.269	0.182	1.34e-16	WT-MG
Auts2	0.152144	0.743	0.688	3.74e-07	WT-MG
Stmn3	0.151651	0.229	0.125	3.23e-23	WT-MG
Pde6g	0.150895	0.903	0.901	0.00220218	WT-MG
mt-Co2	0.14811	0.999	0.999	3.3e-60	WT-MG
Asna1	0.145982	0.373	0.284	2.33e-17	WT-MG
2021-09-04	0.145274	0.924	0.909	1.7e-18	WT-MG
Atp6v0e	0.14384	0.722	0.667	2.14e-12	WT-MG
Vim	0.143407	0.996	0.996	4.27e-33	WT-MG
Slc7a2	0.142129	0.68	0.625	5.25e-07	WT-MG
Snap25	0.141842	0.473	0.407	4.13e-09	WT-MG
Guf1	0.140468	0.578	0.503	1.56e-06	WT-MG
Clcn3	0.140293	0.936	0.913	3.92e-10	WT-MG
Fnta	0.139051	0.52	0.452	3.56e-13	WT-MG
Rcan2	0.136883	0.231	0.133	3.21e-24	WT-MG
Rom1	0.13629	0.853	0.865	0.0517419	WT-MG
Rabac1	0.135587	0.91	0.896	2.2e-13	WT-MG
AC149090.1	0.134951	0.641	0.599	0.00018495	WT-MG
Rgcc	0.133169	0.704	0.669	0.00334764	WT-MG
Mrps14	0.131921	0.925	0.915	6.59e-17	WT-MG
Hes5	0.131244	0.521	0.48	0.199443	WT-MG
Cartpt	0.130088	0.16	0.073	3.29e-16	WT-MG
Slc4a8	0.129057	0.476	0.399	8.53e-12	WT-MG
Snhg11	0.128239	0.278	0.212	3.23e-06	WT-MG
Rpl35a	0.128195	0.993	0.993	9.96e-49	WT-MG
4930523C07Rik	0.127963	0.162	0.062	6.27e-28	WT-MG
Pcsk1n	0.127594	0.478	0.42	5.13e-12	WT-MG
Kcnj10	0.127324	0.9	0.89	0.00017932	WT-MG
Atp5g1	0.12624	0.897	0.876	5.85e-17	WT-MG
Minar2	0.125254	0.85	0.834	9.88e-10	WT-MG
Ddah2	0.125197	0.888	0.872	6.64e-10	WT-MG
Calm1	0.1249	0.997	0.995	7.79e-28	WT-MG
Smim40	0.12437	0.511	0.454	1.41e-08	WT-MG
BC031181	0.124191	0.936	0.928	3.61e-14	WT-MG
Cerkl	0.123262	0.166	0.079	1.33e-22	WT-MG
Fxyd6	0.123003	0.9	0.868	9.37e-14	WT-MG
Bri3	0.122053	0.928	0.917	1.39e-12	WT-MG
Coq10b	0.120642	0.675	0.686	0.00147967	WT-MG
Pdc	0.120462	0.946	0.938	0.00531786	WT-MG
Tubb2a	0.118504	0.691	0.666	5.84e-05	WT-MG
Higd1a	0.118297	0.882	0.856	6.82e-19	WT-MG
Gabarapl2	0.117881	0.972	0.955	2.16e-20	WT-MG
Spc25	0.117531	0.992	0.991	1.02e-11	WT-MG
Myl6	0.117018	0.901	0.894	7.72e-16	WT-MG
Pmp22	0.11671	0.739	0.712	0.0366369	WT-MG
Gstm5	0.115887	0.977	0.976	3.65e-14	WT-MG
Ywhah	0.115282	0.52	0.455	2.22e-08	WT-MG
Asah1	0.115016	0.528	0.475	0.00633057	WT-MG
Cntnap2	0.11467	0.478	0.428	1.45e-07	WT-MG
Uchl1	0.114168	0.145	0.063	9.87e-21	WT-MG
Acaa2	0.114081	0.823	0.813	2.24e-06	WT-MG
Mtln	0.113783	0.668	0.624	6.51e-09	WT-MG
Slc7a5	0.113745	0.228	0.153	2.95e-11	WT-MG
Fam162a	0.113442	0.883	0.87	2.53e-12	WT-MG
Sin3b	0.112875	0.572	0.519	2.32e-10	WT-MG
Nupr1	0.112712	0.223	0.15	4.23e-12	WT-MG
Mif4gd	0.112303	0.407	0.335	1.71e-08	WT-MG
Slc15a2	0.11196	0.794	0.762	0.00042142	WT-MG
Nt5dc2	0.111906	0.666	0.64	1.79e-07	WT-MG
Gm1673	0.111786	0.871	0.851	8.53e-07	WT-MG
Nenf	0.11168	0.826	0.81	1.32e-08	WT-MG
Brk1	0.111536	0.839	0.832	4.14e-09	WT-MG
Pla2g7	0.111009	0.284	0.225	2.24e-10	WT-MG
Cox5a	0.110396	0.866	0.843	1.26e-12	WT-MG
Gng3	0.110005	0.176	0.103	4.99e-11	WT-MG
Degs1	0.109251	0.485	0.43	0.0224515	WT-MG
Pgls	0.108938	0.668	0.64	8.02e-08	WT-MG
Rrh	0.10867	0.837	0.819	0.00046103	WT-MG
Wscd1	0.108639	0.507	0.468	0.377396	WT-MG
Prcd	0.108607	0.54	0.513	0.00020683	WT-MG
Frzb	0.107801	0.735	0.687	3.47e-05	WT-MG
Msi2	0.107622	0.877	0.864	9.75e-05	WT-MG
Ndufb8	0.106991	0.911	0.897	1.93e-13	WT-MG
Dio2	0.105639	0.718	0.682	0.00287221	WT-MG
Rcvrn	0.105361	0.783	0.79	0.124741	WT-MG
Jtb	0.105074	0.84	0.819	0.00269248	WT-MG
Atp2b1	0.105057	0.768	0.747	0.00360407	WT-MG
Sdsl	0.104632	0.315	0.249	3.76e-08	WT-MG
Nefl	0.104549	0.147	0.068	6.16e-16	WT-MG
Gng5	0.104537	0.991	0.994	2.2e-28	WT-MG
Sap30l	0.104344	0.659	0.64	6.96e-06	WT-MG
Ccndbp1	0.104307	0.462	0.415	0.00013112	WT-MG
Hnrnpdl	0.104208	0.893	0.885	0.00029964	WT-MG
Guca1b	0.10418	0.683	0.673	0.0556069	WT-MG
Eif1b	0.104176	0.893	0.891	1.24e-07	WT-MG
Cadps2	0.103724	0.182	0.104	3.1e-14	WT-MG
Olfm1	0.103674	0.246	0.182	1.13e-08	WT-MG
Tma7	0.103317	0.996	0.995	3.14e-11	WT-MG
Scand1	0.102671	0.846	0.825	6.47e-09	WT-MG
Guca1a	0.102444	0.869	0.878	1	WT-MG
Stmn1	0.101376	0.978	0.982	9.35e-05	WT-MG
Dlgap1	0.101262	0.519	0.472	0.560197	WT-MG
Ddr1	0.100984	0.835	0.821	0.0123796	WT-MG
Sft2d1	0.10024	0.176	0.104	1.59e-12	WT-MG
Pabpn1	0.100068	0.887	0.869	0.00070853	WT-MG
Rpl23a	-0.100656	0.742	0.798	1	WT-MG
Tuba1b	-0.101302	0.909	0.946	0.00286546	WT-MG
Cebpd	-0.104352	0.777	0.856	1	WT-MG
Unc5c	-0.105082	0.36	0.461	1.66e-06	WT-MG
mt-Nd3	-0.10615	0.969	0.982	1	WT-MG
Tifa	-0.106439	0.269	0.37	3.02e-08	WT-MG
Il33	-0.106779	0.849	0.905	3.59e-05	WT-MG
S100a6	-0.107439	0.746	0.797	0.183597	WT-MG
Cntf	-0.108497	0.225	0.302	1	WT-MG
Tsc22d4	-0.108513	0.89	0.924	2.34e-05	WT-MG
5930430L01Rik	-0.109755	0.191	0.295	4.32e-10	WT-MG
Hmgn2	-0.112563	0.858	0.904	0.0178023	WT-MG
Tbc1d9	-0.112694	0.165	0.269	6.61e-13	WT-MG
Rnase4	-0.113489	0.037	0.13	2.61e-23	WT-MG
Rps15	-0.113984	0.913	0.93	0.0392911	WT-MG
Six3os1	-0.114029	0.869	0.913	2.92e-12	WT-MG
Rtn4	-0.114364	0.999	1	5.46e-38	WT-MG
Ppp1r15a	-0.118981	0.22	0.288	1	WT-MG
Hist3h2a	-0.119911	0.636	0.744	2.5e-09	WT-MG
Lsm4	-0.119957	0.681	0.769	0.00074429	WT-MG
Dapl1	-0.120709	0.981	0.992	1	WT-MG
Pak3	-0.121342	0.894	0.937	4.7e-11	WT-MG
Inpp4b	-0.121945	0.036	0.145	3e-29	WT-MG
Gm3716	-0.122819	0.107	0.215	3.8e-18	WT-MG
Rplp1	-0.124041	0.99	0.995	1	WT-MG
Rcn2	-0.125115	0.852	0.912	4.57e-13	WT-MG
Vat1l	-0.127241	0.62	0.724	4.41e-11	WT-MG
Atp1b2	-0.127306	0.896	0.946	4.36e-16	WT-MG
Nbl1	-0.129954	0.558	0.653	5.04e-08	WT-MG
Arr3	-0.133275	0.191	0.327	1.59e-21	WT-MG
Adamts1	-0.133562	0.555	0.641	0.00203062	WT-MG
Id3	-0.133691	0.806	0.845	1	WT-MG
Ccl27a	-0.135321	0.291	0.421	4.83e-11	WT-MG
Lpcat2	-0.136639	0.092	0.22	5e-27	WT-MG
Gas5	-0.138783	0.963	0.981	8.38e-08	WT-MG
Shisal2b	-0.139206	0.637	0.705	3.39e-05	WT-MG
Wdr83os	-0.139293	0.534	0.667	7.74e-13	WT-MG
Map2	-0.140383	0.465	0.591	1.72e-14	WT-MG
Ptn	-0.141533	0.997	0.998	1.86e-38	WT-MG
Rad23a	-0.143687	0.351	0.485	9.05e-12	WT-MG
Txnip	-0.145556	0.101	0.172	2.27e-05	WT-MG
Fads1	-0.148042	0.402	0.535	3.25e-13	WT-MG
Dusp6	-0.148424	0.303	0.405	0.00020962	WT-MG
Cbr3	-0.148877	0.396	0.543	9.11e-17	WT-MG
Nfix	-0.150412	0.93	0.963	8.01e-17	WT-MG
Cryzl2	-0.150765	0.137	0.283	1.2e-23	WT-MG
Ier5	-0.151827	0.363	0.474	4.28e-07	WT-MG
Scoc	-0.152169	0.563	0.703	1.44e-16	WT-MG
Atp13a4	-0.162128	0.006	0.131	4.82e-62	WT-MG
Gm11361	-0.16283	0.002	0.13	5.03e-77	WT-MG
Ogfrl1	-0.164383	0.987	0.993	1.03e-18	WT-MG
4930481A15Rik	-0.169395	0.088	0.243	3.91e-39	WT-MG
Il15	-0.175694	0.106	0.263	1.7e-39	WT-MG
Klf4	-0.180094	0.076	0.158	1.83e-09	WT-MG
Snhg9	-0.183931	0.318	0.497	1.53e-33	WT-MG
Kcnk1	-0.184979	0.674	0.784	5.19e-23	WT-MG
Scd2	-0.194751	0.901	0.949	5.02e-28	WT-MG
Hopx	-0.200851	0.969	0.985	3.05e-16	WT-MG
Ccn2	-0.201446	0.495	0.579	0.128052	WT-MG
Hist1h2bc	-0.202282	0.954	0.981	7.37e-32	WT-MG
Fam171b	-0.20332	0.735	0.847	7.49e-29	WT-MG
Id1	-0.211227	0.548	0.653	1.91e-05	WT-MG
Mir124a-1hg	-0.219215	0.638	0.774	1.22e-39	WT-MG
Egr1	-0.221277	0.861	0.913	7.23e-05	WT-MG
AY036118	-0.223616	1	1	1.62e-153	WT-MG
Gas1	-0.226099	0.76	0.843	6.72e-13	WT-MG
Lars2	-0.227611	0.985	0.996	9.5e-63	WT-MG
Tmem14c	-0.240253	0.39	0.614	3.99e-52	WT-MG
Gadd45gip1	-0.252308	0.229	0.469	1.7e-59	WT-MG
Hist1h4i	-0.254086	0.651	0.787	8.11e-25	WT-MG
Etnppl	-0.262916	0.359	0.54	5.51e-31	WT-MG
Tmem181a	-0.278475	0.115	0.351	1.53e-84	WT-MG
Mt3	-0.279576	0.586	0.761	7.98e-29	WT-MG
Mt1	-0.284515	0.968	0.991	1.25e-23	WT-MG
Rpl26	-0.290873	0.968	0.985	1.66e-31	WT-MG
Gm42418	-0.292441	1	1	4.76e-251	WT-MG
Lgals3	-0.293492	0.277	0.452	2.12e-32	WT-MG
H2-D1	-0.300104	0.258	0.472	2.45e-59	WT-MG
Ptbp2	-0.309255	0.503	0.711	3.04e-67	WT-MG
Fos	-0.317681	0.892	0.939	1.98e-09	WT-MG
Rab6b	-0.318756	0.208	0.491	9.35e-86	WT-MG
Pttg1	-0.318769	0.013	0.262	4.76e-129	WT-MG
Fosb	-0.322346	0.747	0.858	1.02e-14	WT-MG
Mt2	-0.400648	0.381	0.616	1.14e-43	WT-MG
E130317F20Rik	-0.657655	0.032	0.387	2.98e-219	WT-MG
Gm10260	-0.874493	0.002	0.457	0	WT-MG
Lgals3	0.649931	0.722	0.24	2.08e-302	KO-MG
Pttg1	0.585439	0.543	0.011	0	KO-MG
Rpl29	0.573359	0.975	0.832	1.52e-293	KO-MG
Rpl26	0.502832	0.991	0.974	0	KO-MG
E130317F20Rik	0.502484	0.503	0.166	8.31e-124	KO-MG
Mt3	0.419456	0.862	0.631	8.51e-95	KO-MG
Anxa1	0.40246	0.747	0.618	7.63e-37	KO-MG
Shisal2b	0.397561	0.802	0.626	1.05e-72	KO-MG
Eno1	0.379667	0.999	0.999	1.24e-285	KO-MG
Ubc	0.356824	0.994	0.973	1.85e-89	KO-MG
Cebpb	0.348357	0.348	0.24	0.00253201	KO-MG
Ptbp2	0.345992	0.813	0.564	2.03e-108	KO-MG
Hmgn3	0.316668	0.991	0.949	8.42e-154	KO-MG
Atp13a4	0.316236	0.271	0.006	6.13e-218	KO-MG
Fxyd6	0.306141	0.933	0.852	3.71e-52	KO-MG
Trf	0.300874	0.883	0.673	5.47e-69	KO-MG
Id3	0.299543	0.895	0.803	1.12e-30	KO-MG
Ogfrl1	0.290429	0.998	0.988	3.68e-112	KO-MG
S100a6	0.286651	0.869	0.738	1.1e-50	KO-MG
S100a4	0.277844	0.649	0.424	1.16e-50	KO-MG
Ccn1	0.274403	0.796	0.698	0.0201639	KO-MG
Fam171b	0.267608	0.913	0.763	7.03e-60	KO-MG
Dapl1	0.264993	0.997	0.985	5.54e-44	KO-MG
Rps18	0.257423	0.994	0.981	7.59e-105	KO-MG
Ctsh	0.257218	0.803	0.605	1.66e-65	KO-MG
Junb	0.254761	0.919	0.86	1	KO-MG
Pawr	0.25358	0.762	0.549	3.45e-58	KO-MG
Rnase4	0.248129	0.247	0.03	4.73e-122	KO-MG
Sfxn5	0.24718	0.966	0.908	5.14e-59	KO-MG
Btg2	0.24515	0.923	0.852	0.139862	KO-MG
Ppp1r15a	0.236152	0.335	0.233	0.00012895	KO-MG
Rbp1	0.234805	0.911	0.852	4.84e-13	KO-MG
Mt1	0.234393	0.992	0.98	0.00080421	KO-MG
Unc13c	0.232936	0.888	0.741	1.69e-47	KO-MG
Necab2	0.231421	0.306	0.196	1.68e-05	KO-MG
Il33	0.230701	0.945	0.86	3.74e-44	KO-MG
Actg1	0.230428	0.991	0.966	2.83e-25	KO-MG
Ccn2	0.226833	0.632	0.514	9.39e-07	KO-MG
Hist1h1e	0.224647	0.842	0.732	3.76e-21	KO-MG
Ccl27a	0.222304	0.53	0.307	1.49e-45	KO-MG
Gucy1a1	0.2197	0.845	0.695	3.75e-43	KO-MG
Csrp2	0.219114	0.7	0.51	1.06e-37	KO-MG
Tmsb10	0.218183	0.864	0.758	6.33e-26	KO-MG
Fos	0.21622	0.954	0.909	1	KO-MG
Tuba1a	0.211788	0.989	0.964	2.24e-40	KO-MG
Coq10b	0.211581	0.768	0.641	3.62e-11	KO-MG
Tubb2b	0.211422	0.49	0.323	9.15e-31	KO-MG
Gm26532	0.209616	0.314	0.213	0.00054409	KO-MG
Abhd14a	0.206472	0.535	0.326	2e-40	KO-MG
Ndrg2	0.205263	0.979	0.963	1.56e-36	KO-MG
Tshz2	0.204783	0.433	0.265	6.1e-23	KO-MG
Actb	0.204632	0.995	0.98	3.59e-21	KO-MG
Cntf	0.204486	0.383	0.227	1.01e-16	KO-MG
Bsg	0.202832	1	1	1.22e-54	KO-MG
Glod4	0.202793	0.528	0.32	4e-36	KO-MG
Mgll	0.202725	0.916	0.811	1.6e-31	KO-MG
Nxn	0.200519	0.674	0.479	2.47e-31	KO-MG
Hmgcs1	0.199043	0.652	0.505	3.2e-19	KO-MG
Glul	0.199024	1	1	1.96e-158	KO-MG
Prss56	0.195525	0.262	0.187	0.00017231	KO-MG
Scd2	0.190904	0.968	0.917	6.64e-35	KO-MG
Acaa1a	0.182893	0.63	0.428	2.5e-33	KO-MG
Snhg9	0.182637	0.572	0.377	2.98e-38	KO-MG
Epc1	0.181211	0.551	0.445	4.72e-10	KO-MG
Idi1	0.181047	0.705	0.586	9.3e-16	KO-MG
Scn7a	0.170306	0.484	0.324	3.42e-17	KO-MG
Tpm3	0.170007	0.523	0.344	2.41e-21	KO-MG
Caskin1	0.169952	0.596	0.406	2.83e-30	KO-MG
Atp1b3	0.169456	0.971	0.916	7.25e-27	KO-MG
Vim	0.167801	0.997	0.995	5.06e-49	KO-MG
Erh	0.164378	0.754	0.599	6.25e-23	KO-MG
Hmgn2	0.164033	0.933	0.868	1.27e-16	KO-MG
Ier2	0.161035	0.89	0.826	1	KO-MG
Rab6b	0.160697	0.525	0.343	2.63e-22	KO-MG
Cox4i2	0.155741	0.985	0.974	4.85e-26	KO-MG
Omg	0.155146	0.381	0.223	1.1e-28	KO-MG
Emp2	0.154919	0.43	0.279	5.18e-20	KO-MG
Igfbp7	0.153748	0.173	0.067	1.92e-17	KO-MG
Gnas	0.153509	0.996	0.99	4.74e-39	KO-MG
Aldoc	0.153229	0.992	0.985	1.21e-25	KO-MG
Hmgcr	0.152602	0.581	0.444	6.06e-13	KO-MG
Mgarp	0.150696	1	1	6.69e-102	KO-MG
Mpp7	0.150085	0.455	0.29	1.38e-18	KO-MG
Gm42418	0.149514	1	1	2.03e-94	KO-MG
Tecr	0.148769	0.969	0.914	1.59e-32	KO-MG
Ciart	0.145698	0.579	0.449	2.58e-06	KO-MG
BC055402	0.145309	0.578	0.45	1.11e-12	KO-MG
Glo1	0.144396	0.949	0.885	8.98e-20	KO-MG
Nkd1	0.14421	0.789	0.66	9.13e-19	KO-MG
Tmem14c	0.143492	0.654	0.489	1.03e-22	KO-MG
Hist3h2a	0.14209	0.797	0.668	4.17e-18	KO-MG
Lsm4	0.141324	0.815	0.706	2.52e-09	KO-MG
Rtn4	0.138763	1	1	7.31e-74	KO-MG
Aqp4	0.138502	0.997	0.989	3.35e-39	KO-MG
Gadd45gip1	0.13829	0.519	0.333	1.3e-21	KO-MG
Fam184b	0.137932	0.36	0.212	4.75e-20	KO-MG
Lars2	0.137827	0.998	0.99	3.59e-30	KO-MG
Cfap54	0.137532	0.62	0.472	2.04e-11	KO-MG
Nr4a1	0.137013	0.236	0.135	0.0890043	KO-MG
Tspan3	0.136674	0.998	0.991	1.04e-46	KO-MG
Adra2c	0.136608	0.3	0.169	6.98e-22	KO-MG
Tkt	0.135253	0.735	0.605	1.72e-13	KO-MG
Mpdz	0.133763	0.653	0.516	1.55e-09	KO-MG
Acadl	0.131942	0.781	0.634	6.4e-20	KO-MG
Tmem159	0.131429	0.428	0.267	2.5e-23	KO-MG
Calm3	0.130984	0.984	0.961	4.2e-13	KO-MG
Rcbtb2	0.130812	0.498	0.355	5.4e-15	KO-MG
Mid1ip1	0.130645	0.69	0.554	6.16e-14	KO-MG
Snx3	0.130419	0.926	0.844	8.39e-17	KO-MG
Gnai2	0.130246	0.997	0.995	5.72e-33	KO-MG
Ndufv3	0.129671	0.812	0.677	2.68e-11	KO-MG
Ptn	0.127952	0.998	0.997	6.23e-51	KO-MG
Snx10	0.127328	0.892	0.804	6.86e-12	KO-MG
S1pr1	0.126657	0.896	0.838	6.33e-17	KO-MG
Prdx2	0.126492	0.989	0.98	1.79e-19	KO-MG
Zfp982	0.126189	0.335	0.191	5.77e-18	KO-MG
Erich5	0.126013	0.169	0.053	1.13e-30	KO-MG
Maff	0.125453	0.106	0.049	0.284579	KO-MG
Emd	0.124734	0.401	0.301	0.00058086	KO-MG
Ifit3	0.124375	0.303	0.183	1.18e-09	KO-MG
Mxra7	0.124245	0.992	0.983	1.99e-29	KO-MG
Mt2	0.124195	0.622	0.504	1	KO-MG
Ppp1r1a	0.124174	0.601	0.47	1.09e-06	KO-MG
1700063D05Rik	0.123816	0.193	0.084	1.69e-24	KO-MG
Gstp1	0.123283	0.367	0.219	1.5e-14	KO-MG
Hcfc1r1	0.122615	0.834	0.729	1.56e-09	KO-MG
Ablim1	0.122562	0.586	0.432	2.5e-11	KO-MG
Apip	0.121927	0.774	0.636	6.44e-17	KO-MG
Ttyh1	0.121749	0.996	0.979	2.31e-34	KO-MG
Gabbr1	0.12129	0.497	0.359	6.03e-13	KO-MG
Ktn1	0.120954	0.902	0.821	5.18e-11	KO-MG
Fam162a	0.120414	0.911	0.856	1.38e-09	KO-MG
Slc16a1	0.119558	0.875	0.794	7.6e-14	KO-MG
Kcne1l	0.119476	0.431	0.311	5.18e-10	KO-MG
Acly	0.119467	0.417	0.285	1.86e-09	KO-MG
Ppp1r2	0.119322	0.741	0.62	2.38e-10	KO-MG
Hnrnpa0	0.117116	0.94	0.874	9.97e-12	KO-MG
Adam23	0.116947	0.658	0.526	4.78e-14	KO-MG
2810001G20Rik	0.115933	0.484	0.328	9.93e-14	KO-MG
Elmod1	0.115814	0.911	0.827	6.6e-18	KO-MG
Ahi1	0.115762	0.856	0.767	1.71e-10	KO-MG
Gm47283	0.115717	0.79	0.674	6.49e-13	KO-MG
Clrn1	0.115552	0.375	0.241	2.6e-10	KO-MG
Nme1	0.114808	0.901	0.811	7.26e-12	KO-MG
Gm15417	0.114379	0.473	0.336	3.81e-09	KO-MG
E130218I03Rik	0.114292	0.991	0.981	2.5e-15	KO-MG
Prxl2a	0.114187	0.864	0.768	1.42e-11	KO-MG
Nfix	0.114124	0.973	0.943	1.06e-11	KO-MG
Fez1	0.11409	0.543	0.389	1.65e-14	KO-MG
Slc2a1	0.114037	0.822	0.716	1.82e-11	KO-MG
Rps2	0.113922	0.986	0.975	2.44e-08	KO-MG
Pfkl	0.113838	0.806	0.702	1.17e-05	KO-MG
Msmo1	0.113701	0.659	0.541	1.62e-10	KO-MG
Myl12b	0.113441	0.856	0.767	1.78e-06	KO-MG
Tceal3	0.113186	0.824	0.728	2.62e-05	KO-MG
Trhde	0.113062	0.425	0.29	2.68e-16	KO-MG
Egr3	0.112882	0.109	0.049	0.00592117	KO-MG
Tubb2a	0.112383	0.76	0.633	1.3e-14	KO-MG
Mif	0.111545	0.998	0.998	4.76e-19	KO-MG
Arhgap42	0.111495	0.47	0.338	5.96e-08	KO-MG
Eif3j1	0.110977	0.619	0.478	5.24e-10	KO-MG
Slmap	0.110876	0.99	0.986	2.32e-19	KO-MG
Gm49708	0.110707	0.395	0.289	2.59e-09	KO-MG
Smap1	0.110574	0.858	0.764	7.9e-13	KO-MG
Sik1	0.110393	0.125	0.037	5.36e-19	KO-MG
Ech1	0.109668	0.811	0.708	9.65e-11	KO-MG
Tmem47	0.10937	0.889	0.801	2.63e-21	KO-MG
Ndufa13	0.109225	0.989	0.974	7.88e-16	KO-MG
Tmod2	0.109162	0.509	0.385	6.97e-07	KO-MG
Gclm	0.108878	0.819	0.72	3.53e-08	KO-MG
Pkm	0.108783	0.983	0.961	0.00018605	KO-MG
Cdkn1c	0.108605	0.469	0.366	0.00267244	KO-MG
Prdx6	0.108436	0.999	0.998	1.34e-11	KO-MG
Sbspon	0.108281	0.97	0.935	2.45e-17	KO-MG
Tsc22d3	0.107956	0.392	0.304	0.0270417	KO-MG
Cryzl2	0.107898	0.322	0.196	2.28e-11	KO-MG
Ldhb	0.107887	0.992	0.978	8.69e-20	KO-MG
Pnp	0.107761	0.647	0.529	1.21e-06	KO-MG
Itm2b	0.10744	0.999	1	8.68e-79	KO-MG
2610507I01Rik	0.107151	0.108	0.002	1.74e-75	KO-MG
Scnm1	0.106918	0.39	0.266	1.83e-10	KO-MG
Rnf13	0.106202	0.88	0.816	4.06e-12	KO-MG
Gm17167	0.10598	0.268	0.152	1.51e-14	KO-MG
Gm17750	0.105744	0.66	0.532	2.46e-07	KO-MG
Oat	0.104814	0.923	0.849	3.78e-08	KO-MG
Insig1	0.104613	0.456	0.342	3.67e-06	KO-MG
Impact	0.104123	0.599	0.51	0.0107438	KO-MG
Tln1	0.103093	0.603	0.459	5.65e-08	KO-MG
Rad23a	0.103031	0.522	0.405	0.00020467	KO-MG
Map7	0.101882	0.836	0.751	2.96e-06	KO-MG
Arl6ip1	0.100851	0.98	0.953	1.08e-19	KO-MG
Lysmd2	0.100681	0.513	0.379	8.7e-09	KO-MG
Fnta	-0.100172	0.471	0.474	0.00137651	KO-MG
Rras	-0.100389	0.679	0.698	0.00032432	KO-MG
Snhg3	-0.10063	0.335	0.386	6.4e-06	KO-MG
Calcrl	-0.100677	0.359	0.385	0.0999125	KO-MG
Tpbg	-0.10109	0.114	0.179	6.45e-13	KO-MG
Casz1	-0.101458	0.348	0.395	6.38e-13	KO-MG
Sox9	-0.101806	0.846	0.811	1	KO-MG
Frmd4b	-0.102048	0.732	0.745	6.49e-06	KO-MG
Cnot7	-0.102139	0.352	0.393	1.11e-08	KO-MG
Tax1bp1	-0.102288	0.872	0.872	1.14e-08	KO-MG
Sipa1l1	-0.102303	0.795	0.79	0.0250628	KO-MG
Calb2	-0.102424	0.078	0.154	1.03e-12	KO-MG
Stxbp1	-0.102623	0.379	0.414	4.6e-14	KO-MG
Pcbp4	-0.102772	0.648	0.654	1.1e-05	KO-MG
Mtus1	-0.102997	0.266	0.316	1.75e-07	KO-MG
Larp4b	-0.103428	0.56	0.578	1.18e-06	KO-MG
2010001A14Rik	-0.103503	0.418	0.455	7.11e-08	KO-MG
Megf10	-0.103811	0.414	0.437	0.00616944	KO-MG
Zwint	-0.104084	0.325	0.376	1.6e-07	KO-MG
Pde6a	-0.105299	0.498	0.543	2.47e-16	KO-MG
Snhg4	-0.106538	0.266	0.323	1.16e-07	KO-MG
Sgip1	-0.107446	0.638	0.661	8.25e-08	KO-MG
Tob2	-0.10746	0.588	0.606	2.95e-08	KO-MG
Cox7a2l	-0.107594	0.886	0.884	2.89e-12	KO-MG
Rufy3	-0.107713	0.573	0.601	5.58e-10	KO-MG
Nrip1	-0.108073	0.606	0.618	0.00024187	KO-MG
Crebrf	-0.108699	0.457	0.49	6.62e-08	KO-MG
Plcb4	-0.109329	0.678	0.687	0.00131211	KO-MG
Rpl10	-0.10976	0.972	0.962	3.65e-20	KO-MG
Amd1	-0.109868	0.41	0.447	1.22e-10	KO-MG
Jtb	-0.110152	0.824	0.826	0.0266991	KO-MG
Sdsl	-0.110207	0.227	0.291	7.55e-10	KO-MG
Celf2	-0.11113	0.863	0.846	1.36e-05	KO-MG
Fzd10	-0.111263	0.058	0.129	5.25e-18	KO-MG
Slc7a2	-0.111499	0.633	0.646	0.00432565	KO-MG
Asah1	-0.11152	0.468	0.504	0.0695747	KO-MG
Rps6	-0.112034	0.966	0.959	1.16e-24	KO-MG
Stmn3	-0.11249	0.111	0.18	1.59e-13	KO-MG
Plod2	-0.112829	0.444	0.477	0.00320067	KO-MG
Rpl17	-0.113725	0.99	0.984	4.64e-32	KO-MG
Smim40	-0.113914	0.44	0.488	3.71e-15	KO-MG
Mpp4	-0.114376	0.306	0.353	3.73e-12	KO-MG
Grk1	-0.115061	0.422	0.457	4.3e-12	KO-MG
Plekha1	-0.115072	0.441	0.479	8.8e-06	KO-MG
Rpl22	-0.115086	0.978	0.973	1.27e-27	KO-MG
Ftl1	-0.115355	0.993	0.995	3.15e-30	KO-MG
Tcf4	-0.115359	0.972	0.967	6.07e-06	KO-MG
Rorb	-0.115513	0.996	0.992	1.17e-09	KO-MG
Gnao1	-0.115721	0.722	0.743	0.00302037	KO-MG
Slc13a5	-0.115905	0.373	0.406	0.121198	KO-MG
Arf1	-0.116341	0.779	0.778	6.35e-07	KO-MG
Vegfa	-0.117084	0.603	0.606	0.0104814	KO-MG
Rpl14	-0.117141	0.98	0.971	9.12e-22	KO-MG
Flywch2	-0.117367	0.434	0.493	3.14e-07	KO-MG
Guca1b	-0.11754	0.651	0.689	1.17e-15	KO-MG
Abca8b	-0.118177	0.735	0.739	0.432877	KO-MG
Zfp36l1	-0.118574	0.824	0.826	3.62e-10	KO-MG
Adipor1	-0.119245	0.522	0.568	5.37e-17	KO-MG
Creg2	-0.119715	0.373	0.399	0.00049204	KO-MG
Marf1	-0.119721	0.319	0.379	8.15e-12	KO-MG
Rtbdn	-0.11992	0.47	0.502	7.74e-15	KO-MG
Kcnb1	-0.119969	0.471	0.512	7.09e-19	KO-MG
Clk1	-0.120683	0.735	0.724	0.00025418	KO-MG
Pcdh9	-0.120845	0.54	0.566	2.08e-05	KO-MG
Mrpl3	-0.121252	0.213	0.29	1.47e-13	KO-MG
Abca4	-0.121281	0.296	0.338	2.04e-17	KO-MG
Meg3	-0.121515	0.471	0.483	1	KO-MG
Wnk1	-0.121825	0.829	0.845	2.22e-12	KO-MG
Peg3	-0.121891	0.453	0.488	2.33e-06	KO-MG
Zdhhc2	-0.122111	0.121	0.206	5.73e-33	KO-MG
Hnrnph1	-0.122127	0.709	0.722	1.78e-06	KO-MG
Cd81	-0.123865	0.994	0.997	2.65e-05	KO-MG
Cartpt	-0.124173	0.042	0.128	1.43e-21	KO-MG
Prcd	-0.124548	0.489	0.537	4.72e-19	KO-MG
Glmn	-0.124622	0.463	0.487	8.4e-13	KO-MG
Pdc	-0.1248	0.933	0.945	6.47e-23	KO-MG
Rcvrn	-0.125142	0.768	0.797	2.45e-23	KO-MG
Tsc22d4	-0.125186	0.914	0.913	5.91e-11	KO-MG
Kcnk1	-0.125526	0.743	0.753	1.78e-07	KO-MG
Mir124-2hg	-0.127012	0.698	0.725	1.37e-13	KO-MG
Tff2	-0.127741	0.327	0.37	0.0168216	KO-MG
Pde6g	-0.127804	0.893	0.906	8.07e-19	KO-MG
Flt1	-0.128229	0.97	0.967	1.55e-11	KO-MG
Micos10	-0.12911	0.89	0.891	6.64e-14	KO-MG
Cerkl	-0.130652	0.043	0.137	3.9e-47	KO-MG
Rplp2	-0.131391	0.975	0.969	7.6e-35	KO-MG
Eif4a2	-0.131652	0.913	0.909	4.05e-14	KO-MG
Tnpo1	-0.132597	0.643	0.665	3.3e-14	KO-MG
Armc8	-0.132697	0.213	0.29	1.02e-13	KO-MG
Tulp3	-0.132703	0.442	0.501	3.37e-10	KO-MG
Nfia	-0.133284	0.831	0.832	3.51e-10	KO-MG
Tnrc6b	-0.133408	0.814	0.818	1.01e-12	KO-MG
Cmtm4	-0.133624	0.399	0.466	4.32e-16	KO-MG
Tpm3-rs7	-0.134042	0.009	0.121	7.77e-66	KO-MG
Alad	-0.134705	0.209	0.29	4e-17	KO-MG
Eef1g	-0.138571	0.901	0.908	2.63e-25	KO-MG
Gpc3	-0.140028	0.281	0.346	9.59e-09	KO-MG
Ank2	-0.140494	0.627	0.658	4.64e-19	KO-MG
Cadm1	-0.142545	0.983	0.977	4.83e-13	KO-MG
Lrrc1	-0.142655	0.315	0.392	1.2e-14	KO-MG
Sat1	-0.142934	0.937	0.948	6.02e-11	KO-MG
Brk1	-0.14301	0.823	0.84	7.53e-18	KO-MG
Nrl	-0.143661	0.55	0.593	1.49e-19	KO-MG
Plppr4	-0.143698	0.205	0.287	6.23e-17	KO-MG
Cit	-0.144109	0.32	0.384	7.31e-11	KO-MG
B4galt6	-0.144291	0.48	0.529	4.73e-11	KO-MG
2900026A02Rik	-0.144478	0.408	0.469	2.23e-13	KO-MG
Pros1	-0.144609	0.367	0.435	2.98e-08	KO-MG
Tpp1	-0.145877	0.411	0.479	2.31e-14	KO-MG
Pcbp2	-0.146103	0.893	0.891	6.51e-26	KO-MG
Rs1	-0.146647	0.447	0.492	4.83e-23	KO-MG
Qpct	-0.147614	0.09	0.187	5.38e-31	KO-MG
Slc14a1	-0.148897	0.353	0.431	5.37e-12	KO-MG
Map1b	-0.151058	0.356	0.433	2.55e-29	KO-MG
Rps17	-0.15193	0.942	0.934	3.15e-29	KO-MG
Rdh12	-0.152314	0.262	0.326	2.05e-24	KO-MG
Guf1	-0.153685	0.489	0.544	2.01e-08	KO-MG
Dgke	-0.154461	0.19	0.277	7.9e-33	KO-MG
Zswim6	-0.155026	0.273	0.359	1.11e-18	KO-MG
mt-Nd4	-0.155218	0.996	0.995	1.46e-69	KO-MG
Mdk	-0.155342	0.606	0.67	3.1e-11	KO-MG
Rps8	-0.156811	0.994	0.996	2.07e-75	KO-MG
Rab13	-0.15714	0.668	0.712	4e-17	KO-MG
Klf9	-0.15836	0.877	0.882	1.02e-17	KO-MG
Eef2	-0.158707	0.85	0.88	7.54e-27	KO-MG
Rarres2	-0.16041	0.349	0.414	8.19e-08	KO-MG
Camk2n1	-0.161025	0.944	0.94	3.24e-26	KO-MG
Insr	-0.162725	0.339	0.418	5.38e-20	KO-MG
Rack1	-0.164128	0.921	0.919	2.79e-27	KO-MG
Gm11361	-0.165106	0.003	0.132	2.46e-95	KO-MG
Nphp3	-0.165472	0.109	0.226	1.71e-35	KO-MG
Snap25	-0.16685	0.376	0.453	9.39e-23	KO-MG
Rpl23a	-0.167472	0.773	0.784	9.99e-27	KO-MG
Inpp5f	-0.167506	0.267	0.36	2.61e-17	KO-MG
Rbp3	-0.167592	0.376	0.431	3.73e-29	KO-MG
Etv1	-0.168675	0.539	0.6	3.85e-15	KO-MG
Slc6a6	-0.169512	0.648	0.683	3.68e-26	KO-MG
Rpl13a	-0.169709	0.975	0.968	8.21e-45	KO-MG
Cnga1	-0.174888	0.475	0.546	1.79e-28	KO-MG
Xist	-0.174902	0.993	0.997	6.13e-45	KO-MG
Gpc6	-0.175067	0.179	0.301	1.31e-29	KO-MG
Cacna2d2	-0.175399	0.186	0.296	4.89e-27	KO-MG
Rpl10a	-0.176136	0.982	0.98	2.55e-54	KO-MG
Rps14	-0.176201	0.994	0.991	1.96e-67	KO-MG
Zbtb20	-0.176273	0.968	0.972	6.88e-30	KO-MG
Rps16	-0.176586	0.99	0.99	8.73e-76	KO-MG
Tma7	-0.177865	0.994	0.996	1.35e-55	KO-MG
Ptgds	-0.178723	0.455	0.508	6.22e-09	KO-MG
Rplp1	-0.179106	0.993	0.993	2.15e-85	KO-MG
Pcolce2	-0.17957	0.56	0.622	2.93e-09	KO-MG
Etv5	-0.179981	0.108	0.246	1.1e-41	KO-MG
Pdxdc1	-0.182565	0.186	0.312	8.85e-35	KO-MG
Slc6a11	-0.185087	0.916	0.942	2.93e-20	KO-MG
Epha4	-0.185892	0.608	0.665	8.59e-12	KO-MG
Igf1r	-0.186131	0.797	0.813	2.81e-22	KO-MG
mt-Nd5	-0.186702	0.981	0.982	8.91e-68	KO-MG
Rps15	-0.187684	0.92	0.927	3.56e-36	KO-MG
Fam169a	-0.189391	0.964	0.976	1.05e-34	KO-MG
Rps25	-0.18943	0.964	0.95	1.01e-42	KO-MG
Cox6b2	-0.190879	0.567	0.662	2.73e-25	KO-MG
mt-Co1	-0.19151	0.997	0.998	3.38e-92	KO-MG
Sparc	-0.192707	0.998	0.996	3.78e-23	KO-MG
Ncam1	-0.19456	0.997	0.998	5.88e-37	KO-MG
Gnb1	-0.194738	0.929	0.946	8.63e-47	KO-MG
Rp1	-0.197038	0.679	0.749	1.2e-34	KO-MG
Rpl35a	-0.201406	0.991	0.994	5.4e-93	KO-MG
Guca1a	-0.202484	0.858	0.883	1.8e-30	KO-MG
Ip6k2	-0.203367	0.372	0.471	2.73e-36	KO-MG
Pde6b	-0.203502	0.553	0.641	1.69e-36	KO-MG
Gngt1	-0.20545	0.99	0.996	3.48e-55	KO-MG
Rtn1	-0.208959	0.33	0.453	3.66e-38	KO-MG
Gnat1	-0.209464	0.869	0.897	7.09e-36	KO-MG
Alas1	-0.211851	0.216	0.357	1.73e-41	KO-MG
Nbl1	-0.212796	0.575	0.647	3.84e-27	KO-MG
Sag	-0.215177	0.982	0.99	5.97e-47	KO-MG
Rpl12	-0.221212	0.959	0.955	4.22e-65	KO-MG
Gm35082	-0.222277	0.003	0.159	4.06e-115	KO-MG
Pcp4	-0.23108	0.252	0.399	1.51e-28	KO-MG
Atp6v0e	-0.233583	0.619	0.716	5.04e-41	KO-MG
Hopx	-0.235106	0.977	0.982	2.48e-57	KO-MG
Rho	-0.236925	0.977	0.985	5.11e-46	KO-MG
mt-Cytb	-0.240442	0.999	0.998	5.96e-136	KO-MG
Eif4ebp1	-0.241407	0.136	0.312	2.25e-60	KO-MG
Met	-0.253412	0.106	0.293	8.22e-66	KO-MG
Trim9	-0.273061	0.333	0.496	4.21e-52	KO-MG
Rpgrip1	-0.28382	0.551	0.642	3.62e-43	KO-MG
Spc25	-0.283988	0.988	0.993	1.01e-63	KO-MG
Tpt1	-0.285025	0.997	0.998	4.95e-191	KO-MG
Rps12	-0.29546	0.969	0.97	1.81e-118	KO-MG
H2-D1	-0.301508	0.304	0.453	9.95e-53	KO-MG
mt-Atp6	-0.309235	0.999	1	1.44e-211	KO-MG
Msi2	-0.32073	0.829	0.887	5.85e-92	KO-MG
Ptbp1	-0.322514	0.086	0.347	1.26e-129	KO-MG
Dio2	-0.330565	0.627	0.725	7.05e-51	KO-MG
Rnf121	-0.362755	0.281	0.522	2.05e-92	KO-MG
Atp1a2	-0.367263	0.348	0.505	1.66e-51	KO-MG
mt-Co2	-0.505573	0.998	0.999	0	KO-MG
mt-Co3	-0.600091	0.994	0.998	0	KO-MG
Syt1	-0.775246	0.39	0.808	0	KO-MG
Gm10260	-0.884345	0.001	0.464	0	KO-MG
Gm10260	1.29867	0.869	0.001	0	HET
Syt1	0.571212	0.863	0.565	2.13e-243	HET
H2-D1	0.508837	0.624	0.281	4.12e-191	HET
mt-Co3	0.413118	0.999	0.996	6.43e-265	HET
Hopx	0.378874	0.993	0.973	1.1e-146	HET
Tpt1	0.308436	0.999	0.997	6.42e-214	HET
Nbl1	0.302663	0.724	0.567	2.51e-67	HET
Tmem181a	0.290701	0.414	0.199	1.33e-80	HET
Gm11361	0.290281	0.245	0.003	1.24e-236	HET
mt-Co2	0.282282	1	0.998	1.11e-151	HET
Kcnk1	0.274883	0.822	0.709	2.63e-61	HET
Rplp1	0.269726	0.996	0.992	8.58e-149	HET
Mir124a-1hg	0.269276	0.805	0.689	9.71e-49	HET
Rps15	0.268427	0.939	0.917	2.69e-69	HET
Gm35082	0.266317	0.238	0.035	2.98e-113	HET
Fosb	0.261221	0.844	0.81	1.52e-34	HET
Rps25	0.256412	0.968	0.947	1.87e-84	HET
Rps12	0.25341	0.976	0.966	1.06e-83	HET
AY036118	0.249365	1	1	2.83e-88	HET
Etnppl	0.241824	0.563	0.438	3.07e-26	HET
Rpl23a	0.240106	0.82	0.758	1.69e-49	HET
Rps17	0.22447	0.94	0.934	7.03e-48	HET
Rpl12	0.22143	0.962	0.953	1.85e-61	HET
Mt2	0.218382	0.611	0.503	1.16e-18	HET
Hist1h4i	0.217551	0.8	0.712	6.39e-27	HET
Rpl10a	0.214145	0.982	0.979	1.45e-67	HET
Rpl13a	0.213456	0.975	0.967	3.82e-62	HET
mt-Atp6	0.21262	1	0.999	3.07e-99	HET
Tsc22d4	0.210607	0.933	0.902	6.61e-39	HET
Egr1	0.209723	0.905	0.892	4.53e-30	HET
Dusp6	0.209147	0.43	0.34	2.02e-21	HET
Ip6k2	0.203319	0.511	0.398	2.61e-32	HET
Rack1	0.202541	0.933	0.912	2.35e-39	HET
Rpgrip1	0.200824	0.662	0.585	1.79e-21	HET
Igf1r	0.19724	0.851	0.783	1.97e-34	HET
Adamts1	0.193088	0.665	0.585	4.01e-15	HET
Camk2n1	0.189912	0.948	0.937	6.64e-32	HET
Dio2	0.189888	0.731	0.672	1.25e-18	HET
Rpl17	0.189805	0.988	0.984	1.13e-64	HET
Rps6	0.188399	0.968	0.957	2.43e-47	HET
Etv1	0.187913	0.644	0.544	3.57e-24	HET
Rps14	0.187774	0.991	0.992	5.45e-62	HET
mt-Co1	0.185864	0.998	0.997	2.76e-66	HET
Cacna2d2	0.184408	0.347	0.211	1.06e-33	HET
Gm3716	0.182272	0.271	0.13	1.35e-43	HET
Msi2	0.180212	0.896	0.852	5.35e-35	HET
Ier5	0.179621	0.484	0.413	3.21e-14	HET
Snhg3	0.173642	0.454	0.322	1.12e-28	HET
Gnat1	0.171821	0.915	0.872	1.94e-23	HET
mt-Nd3	0.171677	0.985	0.974	1.43e-44	HET
Alas1	0.171572	0.392	0.265	1.08e-26	HET
Rpl10	0.170255	0.966	0.965	1.07e-34	HET
Eif4a2	0.170047	0.931	0.899	3.38e-29	HET
Zbtb20	0.169164	0.976	0.968	7.76e-33	HET
Sag	0.165505	0.995	0.983	6.49e-32	HET
mt-Cytb	0.163658	0.998	0.999	7.76e-54	HET
Rplp2	0.162208	0.976	0.968	4.16e-41	HET
Sox9	0.161724	0.837	0.814	4.94e-13	HET
Tifa	0.161052	0.412	0.297	3.88e-25	HET
Klf9	0.160531	0.9	0.87	2.63e-21	HET
Inpp5f	0.159708	0.397	0.292	3.82e-19	HET
Fam169a	0.158965	0.981	0.967	1.48e-32	HET
Creb3l2	0.158215	0.738	0.672	6.88e-18	HET
Rps16	0.157744	0.991	0.99	1.44e-50	HET
Pde6b	0.157032	0.674	0.577	1.19e-20	HET
Nphp3	0.156291	0.27	0.142	6.85e-33	HET
Hist1h2bc	0.15538	0.98	0.968	1.87e-27	HET
Kcnq1ot1	0.155361	0.569	0.512	1.23e-11	HET
Mpp4	0.154523	0.4	0.303	1.23e-21	HET
Tcf4	0.15231	0.971	0.968	4.2e-21	HET
Klf4	0.152043	0.166	0.113	9.97e-11	HET
Trim9	0.15161	0.508	0.406	7.15e-16	HET
Pabpc1	0.14968	0.662	0.573	3.89e-21	HET
Nfia	0.149118	0.856	0.818	3.19e-19	HET
Pcbp2	0.149106	0.913	0.88	1.99e-26	HET
Gas1	0.148114	0.827	0.812	0.00548994	HET
Pcolce2	0.147714	0.646	0.577	3.04e-10	HET
Amd1	0.147714	0.497	0.4	2.19e-20	HET
Cox6b2	0.147623	0.692	0.597	5.43e-17	HET
Rnf121	0.147617	0.521	0.4	3.94e-16	HET
Tob2	0.14717	0.653	0.571	6.47e-19	HET
Micos10	0.146639	0.904	0.884	2.4e-18	HET
Mtus2	0.144692	0.153	0.047	5.2e-45	HET
Sipa1l1	0.141702	0.827	0.771	6.96e-17	HET
Spc25	0.141205	0.993	0.99	4e-21	HET
Plagl1	0.139404	0.439	0.334	3.51e-18	HET
mt-Nd5	0.13854	0.985	0.979	4.73e-33	HET
Rp1	0.137692	0.757	0.709	4.65e-11	HET
Ogt	0.136584	0.832	0.789	9.67e-15	HET
Rps8	0.135652	0.997	0.995	7.35e-44	HET
Nnat	0.135414	0.342	0.245	9.92e-13	HET
Gpc6	0.135361	0.331	0.222	1.49e-18	HET
Map2	0.134731	0.597	0.526	2.84e-16	HET
Zfp36	0.133863	0.507	0.478	0.00333727	HET
Eef1g	0.132805	0.921	0.898	7.68e-19	HET
Ank2	0.132281	0.677	0.631	7e-14	HET
Gngt1	0.130717	0.996	0.993	3.43e-25	HET
Eef2	0.128331	0.896	0.856	1.04e-17	HET
Xist	0.127371	0.997	0.995	4.3e-35	HET
Tsix	0.126961	0.261	0.173	1.36e-17	HET
mt-Nd4	0.126292	0.996	0.995	9.44e-35	HET
Adamts5	0.125106	0.743	0.697	5.02e-08	HET
Cadm1	0.124908	0.98	0.978	3.41e-17	HET
Pak3	0.124545	0.936	0.916	5.78e-11	HET
Etv5	0.124478	0.273	0.161	8.54e-20	HET
Mir124-2hg	0.123385	0.75	0.698	1.36e-11	HET
Il15	0.123148	0.272	0.181	4.18e-16	HET
2900026A02Rik	0.122747	0.495	0.424	5.66e-11	HET
Padi2	0.122483	0.405	0.33	1.69e-11	HET
Insr	0.121836	0.445	0.362	2.95e-11	HET
Rab6b	0.120635	0.461	0.369	1.35e-12	HET
Celf2	0.120565	0.863	0.845	5.4e-11	HET
Crebrf	0.120114	0.53	0.45	1.46e-12	HET
Lpcat2	0.120048	0.236	0.148	4.38e-19	HET
Abca8a	0.119973	0.998	0.997	4.34e-21	HET
Gas5	0.119859	0.982	0.971	1.25e-21	HET
2021-09-08	0.119521	0.791	0.762	2.12e-08	HET
Wnk1	0.119271	0.859	0.828	6.1e-13	HET
Clasp2	0.118827	0.61	0.542	2.72e-11	HET
Rps23	0.118109	0.996	0.996	1.98e-30	HET
Ube2j1	0.117768	0.314	0.223	7.47e-17	HET
Plscr1	0.117258	0.557	0.486	1.73e-09	HET
Cmtm4	0.116369	0.484	0.422	4.03e-10	HET
Slc6a11	0.116259	0.943	0.928	4.4e-09	HET
Ddx39b	0.115412	0.675	0.629	3.22e-08	HET
Nfat5	0.115272	0.58	0.52	6.22e-09	HET
Nrip1	0.114801	0.644	0.598	2.08e-08	HET
Armc8	0.11408	0.311	0.239	4.43e-10	HET
Camk2d	0.113097	0.752	0.714	7.63e-10	HET
Zmiz1	0.112083	0.502	0.443	1.27e-07	HET
Pbx1	0.110868	0.589	0.523	9.31e-11	HET
Pros1	0.110816	0.457	0.388	3.08e-06	HET
Nfib	0.110788	0.901	0.893	2.08e-08	HET
5430419D17Rik	0.110572	0.17	0.1	1.26e-17	HET
Gm42418	0.110531	1	1	3.79e-32	HET
Tnrc6b	0.110435	0.828	0.81	2.09e-08	HET
4930481A15Rik	0.10982	0.25	0.163	1.79e-15	HET
Hnrnph1	0.109501	0.747	0.702	1.27e-07	HET
Rps26	0.109246	0.971	0.971	5.19e-14	HET
Cox7a2l	0.108096	0.893	0.88	1.61e-10	HET
Rpl5	0.106719	0.899	0.881	9.82e-12	HET
Atp1b2	0.106285	0.943	0.923	6.75e-12	HET
2900097C17Rik	0.105712	0.661	0.602	3.13e-09	HET
Neurod1	0.105508	0.419	0.368	1.61e-08	HET
Larp4b	0.10547	0.61	0.551	1.04e-08	HET
Rtn1	0.105335	0.457	0.389	1.66e-07	HET
Cpne2	0.104483	0.225	0.157	4.27e-11	HET
Gnb1	0.104418	0.952	0.935	1.08e-14	HET
Tshz3	0.104355	0.209	0.132	1.47e-13	HET
Megf10	0.104025	0.462	0.411	2.5e-05	HET
Vegfa	0.103672	0.624	0.594	0.0389919	HET
Dynlrb1	0.103462	0.806	0.767	1.49e-07	HET
Zfp36l1	0.102655	0.845	0.814	5.12e-05	HET
Cir1	0.102598	0.464	0.402	2.44e-06	HET
Trim2	0.102482	0.778	0.747	1.68e-07	HET
Rpl30	0.102371	0.996	0.996	8.73e-26	HET
Lman1	0.102197	0.943	0.933	0.109478	HET
Fzd10	0.101838	0.153	0.08	3.48e-15	HET
Flywch2	0.100511	0.519	0.448	3.46e-06	HET
Epha4	0.100486	0.668	0.634	0.00172738	HET
Leng8	0.100482	0.736	0.7	7.78e-06	HET
Dgke	0.100037	0.295	0.222	3.55e-12	HET
Sumo2	-0.100136	0.986	0.988	3.54e-15	HET
Hmx1	-0.10029	0.721	0.786	9.12e-07	HET
Uqcrfs1	-0.100815	0.73	0.799	2.17e-07	HET
Hsp90ab1	-0.100846	0.993	0.997	1.16e-14	HET
Thrsp	-0.101145	0.68	0.749	9.56e-07	HET
Eif3i	-0.101907	0.699	0.785	1.65e-08	HET
Nme2	-0.101967	0.647	0.713	2.47e-05	HET
Aldoa	-0.102337	0.992	0.992	1.44e-09	HET
Nme1	-0.102996	0.809	0.858	1.62e-06	HET
Ptprz1	-0.103238	0.384	0.468	2.02e-05	HET
Cntf	-0.103403	0.229	0.305	0.00025236	HET
Dbi	-0.103409	0.999	0.999	1.28e-17	HET
Tmod2	-0.103504	0.366	0.459	2.26e-05	HET
Slc25a4	-0.103535	0.998	1	1.58e-22	HET
Idi1	-0.103611	0.579	0.65	0.00629109	HET
H2-K1	-0.103858	0.419	0.502	2.11e-06	HET
Calm3	-0.104231	0.963	0.972	5.62e-07	HET
Acadl	-0.104266	0.635	0.708	4.82e-06	HET
Trmt61b	-0.104516	0.089	0.187	1.5e-18	HET
Mpp7	-0.104548	0.282	0.378	1.34e-06	HET
Mif	-0.104698	0.997	0.998	3.1e-16	HET
Oaz1	-0.104991	0.996	0.999	1.14e-23	HET
Ddrgk1	-0.105597	0.847	0.899	3.91e-10	HET
Gm19667	-0.105728	0.012	0.102	1.37e-38	HET
Fibp	-0.105755	0.512	0.613	1.57e-08	HET
Adat2	-0.105873	0.027	0.126	2.15e-36	HET
Igf2	-0.106081	0.512	0.585	0.00020968	HET
Aqp4	-0.106133	0.989	0.993	1.95e-12	HET
Tph2	-0.106136	0.097	0.198	3.12e-17	HET
Tmem160	-0.106281	0.745	0.805	1.28e-07	HET
Dbp	-0.106563	0.964	0.982	1.83e-14	HET
Atp5g1	-0.106709	0.853	0.899	5.61e-10	HET
Arf5	-0.106962	0.856	0.9	1.38e-10	HET
Ndufb9	-0.107065	0.948	0.972	7.7e-15	HET
Uqcc2	-0.107968	0.95	0.96	3.27e-09	HET
Acly	-0.108138	0.278	0.356	2.34e-05	HET
Pigt	-0.108431	0.382	0.475	1.23e-08	HET
Erh	-0.108486	0.601	0.677	1.08e-06	HET
Tspan3	-0.10852	0.99	0.995	7.36e-18	HET
mt-Nd4l	-0.108923	0.979	0.981	1.74e-06	HET
Gstm5	-0.108952	0.966	0.982	8.68e-13	HET
Dpysl4	-0.108957	0.673	0.755	3.87e-08	HET
Cst3	-0.109167	0.97	0.986	1.52e-12	HET
Coq7	-0.109217	0.555	0.646	1.13e-07	HET
Psmb8	-0.10938	0.226	0.327	2.95e-09	HET
Enpp5	-0.109508	0.435	0.541	1.91e-09	HET
Tkt	-0.109622	0.6	0.673	3.36e-07	HET
Ndfip1	-0.109729	0.989	0.995	7.56e-22	HET
Bsg	-0.110088	1	1	8.32e-14	HET
Mdh1	-0.110271	0.777	0.835	3.81e-08	HET
Ywhah	-0.110587	0.406	0.515	5.79e-10	HET
4930523C07Rik	-0.110601	0.038	0.125	8.94e-28	HET
Hmgcs1	-0.110776	0.508	0.578	0.00356258	HET
Cox5a	-0.111213	0.811	0.872	5.58e-11	HET
Calm1	-0.111397	0.994	0.997	3.03e-20	HET
Chadl	-0.11173	0.477	0.575	7.23e-10	HET
Trhde	-0.111801	0.268	0.371	4.72e-10	HET
Isoc1	-0.112201	0.513	0.597	3.17e-06	HET
Snap47	-0.112264	0.484	0.588	6.05e-10	HET
Gpi1	-0.112288	0.588	0.679	1.49e-07	HET
Fam32a	-0.112467	0.37	0.472	2.79e-09	HET
Smap1	-0.112847	0.748	0.82	6.96e-11	HET
Pfn2	-0.113546	0.981	0.987	6.65e-14	HET
Mrpl48	-0.113919	0.582	0.675	2.65e-09	HET
Nkd1	-0.114498	0.647	0.733	6.75e-08	HET
Polr3h	-0.115162	0.335	0.454	7.23e-13	HET
Bmp5	-0.115372	0.181	0.281	7.65e-13	HET
Sdhb	-0.115556	0.634	0.734	7.91e-12	HET
Myl6	-0.115706	0.874	0.909	1.07e-08	HET
Eif5a	-0.11641	0.832	0.879	2.32e-10	HET
Lamp1	-0.117063	0.684	0.778	3.23e-12	HET
Prdx6	-0.118416	0.998	0.998	2.79e-20	HET
Arl3	-0.118763	0.85	0.904	3.06e-11	HET
Clrn1	-0.118773	0.216	0.323	2.08e-12	HET
Pmm1	-0.119396	0.932	0.949	2.02e-11	HET
Cdc42	-0.119576	0.877	0.922	2.19e-12	HET
Hmgcr	-0.119635	0.425	0.524	1.48e-07	HET
Hcfc1r1	-0.119777	0.719	0.789	2.74e-10	HET
Pfkl	-0.1199	0.689	0.763	3.21e-08	HET
Gm10076	-0.123678	0.738	0.816	4.17e-11	HET
Glul	-0.124205	1	1	9.5e-44	HET
Pgls	-0.124983	0.596	0.678	3.31e-10	HET
Ech1	-0.125079	0.691	0.77	5.93e-12	HET
1700063D05Rik	-0.12511	0.062	0.152	2.91e-22	HET
Ndufv3	-0.125666	0.658	0.756	8.53e-13	HET
Tmsb4x	-0.125943	0.952	0.967	4.78e-07	HET
Mtch1	-0.12604	0.591	0.685	5.87e-11	HET
Btg2	-0.126863	0.862	0.883	1	HET
Sft2d1	-0.12692	0.053	0.168	4.86e-35	HET
Ppp1r15a	-0.127076	0.246	0.278	1	HET
Glud1	-0.128027	0.716	0.783	1.54e-09	HET
Gnai2	-0.1281	0.996	0.996	1.59e-24	HET
Cap1	-0.128138	0.308	0.43	1.95e-14	HET
Slc25a3	-0.131165	0.987	0.988	2.86e-18	HET
Mgarp	-0.131262	1	1	1.68e-62	HET
Ndufa11	-0.131394	0.83	0.886	1.66e-15	HET
Gm47283	-0.132211	0.657	0.743	1.02e-12	HET
Itm2b	-0.13225	1	1	9.03e-72	HET
Phgdh	-0.132662	0.252	0.379	1.38e-18	HET
Il33	-0.132665	0.87	0.897	6.8e-08	HET
Tuba1a	-0.132899	0.966	0.976	1.27e-11	HET
Sin3b	-0.133407	0.455	0.581	3.15e-14	HET
Gnas	-0.133419	0.987	0.994	9.13e-26	HET
Gucy1a1	-0.133805	0.69	0.774	1.28e-11	HET
Ldha	-0.134209	0.86	0.908	2.99e-10	HET
Fez1	-0.134716	0.362	0.482	5.96e-15	HET
Glod4	-0.13512	0.31	0.432	7.06e-15	HET
Taldo1	-0.135418	0.778	0.859	5.44e-17	HET
Ndrg2	-0.136513	0.969	0.968	2.23e-10	HET
Mid1ip1	-0.137124	0.531	0.636	1.24e-11	HET
Aldoc	-0.137415	0.986	0.988	3.02e-17	HET
AC149090.1	-0.138082	0.541	0.652	1.81e-13	HET
Nudt19	-0.138524	0.144	0.275	9.47e-25	HET
Mxra7	-0.139178	0.982	0.988	1.13e-23	HET
Scn7a	-0.140686	0.308	0.414	1.07e-09	HET
Cox4i2	-0.14076	0.971	0.981	3.51e-21	HET
Hnrnpdl	-0.14136	0.85	0.909	1.33e-17	HET
Ppp1r1a	-0.141451	0.438	0.554	2.69e-14	HET
Gabarapl2	-0.141515	0.943	0.971	2.95e-25	HET
Folh1	-0.141559	0.651	0.755	2.27e-15	HET
Ogfrl1	-0.143386	0.988	0.993	2.2e-18	HET
Ubb	-0.144282	1	1	5.21e-71	HET
Tpi1	-0.144886	0.877	0.932	8.25e-21	HET
Rnase4	-0.144996	0.025	0.144	4.11e-49	HET
2021-09-04	-0.14502	0.883	0.931	9.29e-22	HET
Slc3a2	-0.145331	0.874	0.916	7.57e-16	HET
Nenf	-0.146368	0.771	0.84	1.11e-18	HET
Ddah2	-0.148418	0.837	0.9	3.22e-21	HET
Col18a1	-0.148856	0.391	0.515	5.93e-18	HET
Rcan2	-0.149235	0.081	0.21	5.85e-35	HET
Rpl21	-0.149544	0.987	0.991	1.2e-25	HET
Pkm	-0.150592	0.954	0.975	3.8e-22	HET
Ddah1	-0.153077	0.833	0.892	2.2e-19	HET
Gapdh	-0.153195	1	0.999	1.48e-64	HET
Psph	-0.153329	0.752	0.83	1.83e-18	HET
Acaa2	-0.153556	0.771	0.841	4.02e-18	HET
Tmem159	-0.15379	0.224	0.373	4.97e-26	HET
Pnp	-0.153978	0.497	0.607	6.18e-15	HET
Dapl1	-0.156386	0.987	0.99	5.66e-14	HET
E130218I03Rik	-0.156466	0.975	0.99	1e-32	HET
Atp1a2	-0.156761	0.396	0.486	1.67e-09	HET
Tshz2	-0.158568	0.242	0.364	8.34e-17	HET
Tceal3	-0.159234	0.709	0.788	7.22e-15	HET
Igfbp7	-0.159482	0.038	0.137	2.68e-34	HET
Ldhb	-0.159634	0.975	0.987	1.47e-28	HET
Higd1a	-0.160097	0.819	0.889	4.93e-22	HET
Pmepa1	-0.161468	0.958	0.976	1.87e-20	HET
Rhoc	-0.161762	0.74	0.816	3.54e-18	HET
Arl6ip1	-0.166859	0.941	0.974	1.43e-34	HET
Sbspon	-0.16729	0.93	0.956	1.74e-28	HET
Sfxn5	-0.168725	0.902	0.941	1.37e-20	HET
Atp13a4	-0.173628	0.005	0.141	8.82e-84	HET
Rabac1	-0.174654	0.863	0.921	8.32e-33	HET
Ciart	-0.177046	0.422	0.531	2.24e-11	HET
Id3	-0.181853	0.8	0.851	1.26e-08	HET
Mt3	-0.182184	0.67	0.726	1.93e-10	HET
Nxn	-0.1829	0.447	0.596	3.17e-27	HET
Junb	-0.183371	0.854	0.894	0.0014072	HET
Hist1h1e	-0.18464	0.713	0.799	2.45e-15	HET
Cebpb	-0.184677	0.252	0.288	1	HET
Actg1	-0.18626	0.966	0.979	1.22e-17	HET
Slc7a5	-0.186846	0.076	0.234	1.53e-52	HET
Unc13c	-0.188429	0.721	0.827	1e-24	HET
Rgcc	-0.189923	0.614	0.717	4.89e-21	HET
Prss56	-0.191205	0.176	0.232	7.62e-05	HET
Mgll	-0.191348	0.8	0.87	1.01e-23	HET
Slc4a8	-0.191518	0.321	0.48	2.3e-29	HET
S100a6	-0.192584	0.732	0.809	4.51e-17	HET
Tubb2b	-0.194652	0.296	0.423	7.07e-21	HET
Ifit3	-0.196795	0.144	0.267	1.31e-23	HET
Elmod1	-0.197138	0.796	0.887	1.52e-33	HET
Abhd14a	-0.198142	0.279	0.459	1.15e-38	HET
Csrp2	-0.200261	0.481	0.623	1.84e-30	HET
Sparc	-0.202386	0.995	0.997	1.86e-41	HET
Necab2	-0.204017	0.173	0.265	7.64e-13	HET
Nupr1	-0.210737	0.085	0.223	5.61e-42	HET
Actb	-0.213885	0.977	0.99	4.77e-37	HET
Rbp1	-0.217772	0.84	0.889	1.36e-19	HET
Pawr	-0.227725	0.516	0.675	3.01e-37	HET
Tubb2a	-0.230732	0.582	0.726	4.25e-38	HET
Caskin1	-0.23263	0.343	0.538	1.97e-45	HET
Fam162a	-0.233986	0.832	0.897	2.39e-39	HET
Tox3	-0.237077	0.808	0.896	1.37e-43	HET
Creg2	-0.237849	0.273	0.457	1.28e-46	HET
Glo1	-0.240036	0.853	0.935	1.18e-59	HET
Atp1b3	-0.24161	0.896	0.955	1.04e-51	HET
S100a4	-0.242289	0.395	0.555	1.59e-34	HET
Tmsb10	-0.24463	0.727	0.83	3.27e-40	HET
Rpl26	-0.267877	0.979	0.98	9.08e-43	HET
Rps2	-0.269867	0.967	0.985	3.39e-98	HET
Acaa1a	-0.284453	0.337	0.582	6.87e-75	HET
Hmgn3	-0.28672	0.94	0.976	3.66e-97	HET
Shisal2b	-0.287557	0.617	0.721	3.39e-25	HET
Ablim1	-0.299094	0.324	0.571	1.43e-74	HET
Ckb	-0.304503	1	1	2.31e-279	HET
Eno1	-0.306526	0.999	0.999	6.56e-165	HET
Ctsh	-0.310332	0.54	0.742	5.07e-79	HET
Vim	-0.318207	0.994	0.997	4.47e-133	HET
Gadd45g	-0.323376	0.187	0.218	1	HET
Pttg1	-0.341272	0.009	0.282	7.97e-191	HET
Coq10b	-0.342845	0.611	0.722	8.35e-30	HET
Ubc	-0.367678	0.963	0.989	2.25e-106	HET
Trf	-0.386595	0.567	0.839	4.27e-117	HET
Anxa1	-0.390665	0.569	0.712	8.36e-41	HET
Lgals3	-0.445907	0.208	0.503	3.21e-131	HET
Fxyd6	-0.458175	0.81	0.917	7.41e-100	HET
Rpl29	-0.715869	0.758	0.946	0	HET
Rps18	-0.75884	0.967	0.995	0	HET

### Sheet: TableS2-Ctx
Gene	Avg_logFC	% positive in cluster	% positive all other cells	p_val_adj	Genotype
AY036118	0.533703	1	1	0	WT_Ctx
Tmsb4x	0.494134	0.995	0.953	0	KO_Ctx
Gm42418	0.444066	1	1	0	HET_Ctx
mt-Nd3	0.43715	0.815	0.565	2.84608e-185	HET_Ctx
mt-Nd5	0.414953	0.971	0.921	2.33886e-132	HET_Ctx
Selenop	0.414526	0.954	0.864	3.41433e-213	HET_Ctx
Slc7a11	0.413653	0.88	0.687	4.26443e-144	HET_Ctx
Rnf121	0.369495	0.444	0.122	4.21679e-248	WT_Ctx
mt-Atp8	0.367353	0.99	0.967	7.96439e-160	HET_Ctx
Lars2	0.358393	0.979	0.883	3.1621e-105	HET_Ctx
Lars2	0.325667	0.981	0.875	1.718e-168	WT_Ctx
Xist	0.323406	1	0.998	3.20023e-273	KO_Ctx
Clu	0.323239	1	1	2.81219e-130	HET_Ctx
mt-Nd4	0.31628	1	1	5.74816e-134	HET_Ctx
AC149090.1	-0.309476	0.234	0.51	2.70454e-138	KO_Ctx
Tmsb4x	-0.321911	0.948	0.978	2.13014e-121	HET_Ctx
mt-Nd3	-0.343493	0.509	0.714	7.67868e-115	KO_Ctx
Kcnk1	-0.384291	0.869	0.963	6.59521e-204	KO_Ctx
Ivd	-0.392771	0.265	0.601	8.63243e-211	KO_Ctx
mt-Atp8	-0.448192	0.949	0.988	1.59886e-261	KO_Ctx
E130317F20Rik	-0.454046	0.019	0.291	1.87117e-180	WT_Ctx
Retsat	-0.565964	0.142	0.614	0	WT_Ctx
Lars2	-0.735394	0.798	0.98	0	KO_Ctx
AY036118	-0.781582	0.999	1	0	KO_Ctx
Gm42418	-0.797215	1	1	0	KO_Ctx

### Sheet: TableS3-Str
gene	Avg_logFC	%Cluster	% All other cells	p_val_adj	Genotype
Uba52	0.737632	0.741	0.249	0	KO_Str
Gm42418	0.532461	1	0.999	4.62633e-272	WT_Str
Tmsb4x	0.529739	0.948	0.826	2.26836e-202	KO_Str
Nupr1	0.529416	0.49	0.182	2.64787e-117	HET_Str
Gm10076	0.416251	0.629	0.383	1.02857e-91	KO_Str
Ubc	0.410658	0.864	0.623	9.77892e-102	HET_Str
Malat1	0.408558	0.993	0.993	7.87442e-152	WT_Str
Mt1	0.397804	1	1	7.75238e-143	WT_Str
Rps18	0.393534	0.792	0.502	8.87172e-99	HET_Str
Sparc	0.39339	0.41	0.266	4.08115e-22	HET_Str
Scrg1	0.390884	0.801	0.557	1.1842e-85	HET_Str
Tmsb10	0.387529	0.54	0.25	1.06956e-112	KO_Str
Mt2	0.383553	0.982	0.942	1.11341e-99	WT_Str
Mfge8	0.382313	0.985	0.958	1.04375e-87	WT_Str
mt-Nd4l	0.360785	0.996	0.955	4.45242e-129	KO_Str
AY036118	0.356029	0.993	0.961	1.83561e-104	WT_Str
Kcnk1	0.354375	0.805	0.634	1.2505e-60	HET_Str
Ntm	0.353184	0.737	0.467	1.71938e-90	WT_Str
Gm10260	0.346172	0.398	0.087	1.00474e-150	KO_Str
Neat1	0.345975	0.48	0.233	3.0128e-73	WT_Str
Rnf121	0.338196	0.379	0.076	5.2372e-156	WT_Str
Hist2h2aa1	0.324935	0.357	0.055	1.72873e-160	KO_Str
Agt	0.3199	0.284	0.198	3.20977e-08	HET_Str
Gfap	0.31643	0.345	0.128	6.87205e-65	HET_Str
Mt3	0.313981	1	1	4.27108e-155	WT_Str
mt-Nd4	0.309684	0.986	0.988	2.96761e-54	HET_Str
Id2	0.306012	0.896	0.712	1.76427e-53	HET_Str
Son	0.30599	0.879	0.721	1.74778e-59	WT_Str
Btbd17	0.30005	0.838	0.744	3.30933e-36	HET_Str
Igfbp5	-0.300446	0.21	0.383	1.95804e-38	KO_Str
Mfge8	-0.310913	0.929	0.979	2.83594e-47	HET_Str
mt-Nd3	-0.312899	0.227	0.508	1.00332e-96	KO_Str
Appl2	-0.314175	0.623	0.741	3.77082e-40	HET_Str
Atp5mpl	-0.315207	0.479	0.751	5.78916e-88	KO_Str
Tmsb10	-0.316487	0.197	0.443	1.91233e-56	HET_Str
Ivd	-0.318598	0.181	0.505	8.89284e-124	KO_Str
S100b	-0.323473	0.437	0.675	8.56497e-71	KO_Str
Mt2	-0.328683	0.914	0.968	4.24045e-67	HET_Str
Gm10260	-0.336069	0.002	0.304	3.52507e-106	HET_Str
Phgdh	-0.339864	0.736	0.913	7.11683e-83	KO_Str
Malat1	-0.348391	1	0.987	1.30735e-118	KO_Str
Slc6a11	-0.377245	0.745	0.775	2.01614e-21	WT_Str
mt-Nd4	-0.382023	0.985	0.99	2.32195e-117	KO_Str
Rps18	-0.411248	0.388	0.728	7.23468e-137	KO_Str
Nupr1	-0.412047	0.128	0.369	2.0304e-85	KO_Str
AY036118	-0.414413	0.956	0.982	2.95572e-133	KO_Str
Tmsb4x	-0.415765	0.82	0.905	7.81635e-85	WT_Str
Clu	-0.445463	0.998	0.999	2.21211e-199	KO_Str
Mt1	-0.476567	1	1	1.46187e-192	HET_Str
Kcnk1	-0.495028	0.517	0.808	5.11609e-147	KO_Str
Uba52	-0.500528	0.255	0.542	3.98964e-87	HET_Str
Uba52	-0.525432	0.243	0.561	3.62914e-110	WT_Str
Gm42418	-0.617715	0.999	1	0	KO_Str

### Sheet: TableS4-SN
gene	Avg_logFC	%Cluster	% All other cells	p_val_adj	Genotype
Itih3	0.412243	0.903	0.785	7.0147e-31	WT_SN
AY036118	0.393327	1	0.973	1.18843e-81	WT_SN
Son	0.377024	0.979	0.941	3.19569e-51	KO_SN
Hes5	0.362308	0.605	0.431	2.27799e-17	KO_SN
Igfbp2	0.328038	0.487	0.362	3.20482e-05	HET_SN
Malat1	0.311935	1	1	4.34526e-69	KO_SN
Mt3	0.307549	1	1	2.87995e-51	KO_SN
Itih3	-0.301714	0.722	0.87	4.62198e-14	HET_SN
mt-Nd4	-0.32338	0.992	0.999	7.6063e-44	KO_SN
mt-Co1	-0.34236	1	1	2.44807e-60	KO_SN
Fabp7	-0.354433	0.592	0.769	1.39995e-29	WT_SN
mt-Cytb	-0.368222	1	1	2.45247e-61	KO_SN
Igfbp2	-0.376714	0.271	0.477	3.95254e-20	WT_SN
Hes5	-0.395147	0.37	0.573	3.44123e-22	WT_SN
Pla2g7	-0.403255	0.911	0.987	1.24427e-60	WT_SN
Retsat	-0.409442	0.14	0.502	1.16665e-67	WT_SN
mt-Co2	-0.419376	1	0.999	3.90447e-76	KO_SN
mt-Atp6	-0.44835	1	1	2.02292e-90	KO_SN
Nkx6-2	-0.494949	0.181	0.537	3.70327e-60	WT_SN
AY036118	-0.600766	0.955	0.999	4.59178e-142	KO_SN
